# Introns encode a vast new class of Kink-loop RNAs that autoregulate pre-mRNA splicing

**DOI:** 10.64898/2026.08.03.742641

**Authors:** Bin Li, Qiao Lin, Anrui Liu, Haofei Gan, Shurong Liu, Wujian Zheng, Yonglin Liang, Junhong Huang, Keren Zhou, Gang Wan, Lianghu Qu, Jianhua Yang

**Affiliations:** MOE Key Laboratory of Gene Function and Regulation, State Key Laboratory of Biocontrol, Guangdong Provincial Key Laboratory of Pharmaceutical Functional Genes, Center of Evolutionary Synthetic Biology, Sun Yat-sen University, Guangzhou, Guangdong, China; Hong Kong Institute of Advanced Studies, Sun Yat-sen University, Hong Kong, China; Koch Institute for Integrative Cancer Research, Massachusetts Institute of Technology, 500 Main Street, Cambridge, MA 02139, USA; Department of Pathology, St. Jude Children’s Research Hospital, 262 Danny Thomas Place, Memphis, TN, 38105, USA

**Keywords:** RNA structure motif, Kink-loop, klRNA, 15.5K, intron splicing, intron autoregulation

## Abstract

Introns occupy nearly one-third of the human genome, yet whether they encode widespread regulatory functions remains unclear. Here, we identify a vast new class of intron-derived Kink-loop RNAs (klRNAs) that autoregulate host pre-mRNA splicing. We developed orthogonal sequencing methods to systematically uncover approximately 15,200 and 3,500 previously unannotated klRNAs in humans and mice, respectively. Bound by the conserved RNA-binding protein 15.5K, klRNAs are compact orphan RNAs characterized by stereotypically positioned terminal C/D motifs that form K-loop structures. Depletion of 15.5K broadly disrupts klRNA biogenesis. Functional and genetic perturbations establish that klRNAs suppress host intron excision through a K-loop-dependent mechanism. Together, our findings establish klRNA-mediated autoregulation as a widespread principle governing intron fate and reveal a previously unrecognized regulatory layer encoded within mammalian introns.
