## Supplementary Table 1 for "Introns encode a vast new class of Kink-loop RNAs that autoregulate pre-mRNA splicing"

### Sheet: Table S1
Table S1. Alignment statistics of eRIP-PEN-seq and RIP-PEN-seq reads to the genome and annotated cdRNAs.
feature_type	eRIP_PEN_seq_rep1_count	eRIP_PEN_seq_rep2_count	eRIP_PEN_seq_rep3_count	eRIP_PEN_seq_rep4_count	eRIP_PEN_seq_rep5_count	eRIP_PEN_seq_rep6_count	eRIP_PEN_seq_rep7_count	eRIP_PEN_seq_rep8_count	Total	Percentage
rRNA	499689	391236	388753	413575	313050	309165	284359	256700	2856527	1.76192
tRNA	1000427	935255	820313	934141	1365723	1334906	1319468	1288680	8998913	5.55058
snRNA	1993577	1688711	1491159	1655101	1673568	1630615	1592629	1493973	13219333	8.15376
snoRNA	11644117	10217180	9332507	10359124	15323005	15062738	14708302	14233972	100880945	62.2239
scaRNA	680625	603121	553088	608155	924951	909505	881743	844966	6006154	3.70463
CDS	203818	183911	167828	187175	208849	207216	194193	186628	1539618	0.949645
three_prime_utr	160838	139710	126475	141116	148082	145499	140312	133955	1135987	0.700683
five_prime_utr	53378	48968	45539	51546	76709	79157	74156	77753	507206	0.312848
lncRNA	225336	200003	193242	212711	280587	282326	270863	262482	1927550	1.18892
miRNA	75399	59808	61966	65114	29644	30242	26746	22704	371623	0.229219
ribozyme	250198	251955	244805	266916	921154	927196	876695	885088	4624007	2.85211
other_exon	226600	210737	185089	209101	346656	336607	332618	323901	2171309	1.33928
intron	1697955	1519177	1324647	1564241	2529434	2454030	2430524	2364783	15884791	9.79783
intergenic	280945	240628	223300	244573	271938	265477	249232	225571	2001664	1.23464
feature_type	RIP_PEN_seq_rep1_count	RIP_PEN_seq_rep2_count	RIP_PEN_seq_rep3_count	RIP_PEN_seq_rep4_count	RIP_PEN_seq_rep5_count	RIP_PEN_seq_rep6_count	RIP_PEN_seq_rep7_count	RIP_PEN_seq_rep8_count	Total	Percentage
rRNA	24055791	388569	433013	418807	359164	20473281	176202	190187	46495014	12.4075
tRNA	4841823	82825	73736	85510	74406	1445477	104818	57053	6765648	1.80545
snRNA	911103	934646	969472	934886	667484	2586420	164974	96953	7265938	1.93896
snoRNA	13911691	30829558	28440185	34187426	30758546	64975997	43330464	51741747	298175614	79.5698
scaRNA	256341	819725	810266	878680	698163	272279	1055559	1341641	6132654	1.63653
CDS	1302320	60754	58399	58966	50863	711349	75990	86056	2404697	0.641707
three_prime_utr	459948	73619	73606	77919	66948	268308	45464	52609	1118421	0.298457
five_prime_utr	76924	6897	6899	6895	6083	45759	7292	6387	163136	0.0435338
lncRNA	153398	34197	34796	36549	31730	174745	31055	26896	523366	0.139663
miRNA	9495	8965	9919	11055	11502	19271	4880	5776	80863	0.0215787
ribozyme	22880	6430	6838	9207	8087	24861	7670	3252	89225	0.0238102
other_exon	122466	49516	46453	50063	42618	122892	38516	33406	505930	0.13501
intron	932019	570099	479992	525137	449583	502970	400471	258121	4118392	1.09902
intergenic	432777	67338	68469	69224	59894	77554	68660	51699	895615	0.239
