## Supplementary Table 8 for "Introns encode a vast new class of Kink-loop RNAs that autoregulate pre-mRNA splicing"

### Sheet: Table S8
Table S8. Primers and probes used in vector construction, NGS library construction, PCR analysis and REMSA.
Primers for plasmid construction
Primer names	Sequence (5'-3')
KO-klRNA-575-sg1	CAAGGAGCCACACCATCATG
KO-klRNA-575-sg2	GCAAGAGCCCTGTTGGCTGA
KO-klRNA-7554-sg1	TCATCCTCCAAGTCACAGGC
KO-klRNA-7554-sg2	CATATGATTCAGTTCTCGAG
klRNA-575 pegRNA extensions	GTACCCAACTGTCCActAGCCAACAGGGC
plasmid sequence
DNA sequence for pSB-GIGP	ATGGTGAGCAAGGGCGAGGAGCTGTTCACCGGGGTGGTGCCCATCCTGGTCGAGCTGGACGGCGACGTAAACGGCCACAAGTTCAGCGTGTCCGGCGAGGGCGAGGGCGATGCCACCTACGGCAAGCTGACCCTGAAGTTCATCTGCACCACCGGCAAGCTGCCCGTGCCCTGGCCCACCCTCGTGACCACCTTCACCTACGGCGTGCAGTGCTTCGCCCGCTACCCCGACCACATGAAGCAGCACGACTTCTTCAAGTCCGCCATGCCCGAAGGCTACGTCCAGGAGCGCACCATCTTCTTCAAGGACGACGGCAACTACAAGACCCGCGCCGAGGTGAAGTTCGAGGGCGACACCCTGGTGAACCGCATCGAGCTGAAGGGCATCGACTTCAAGGAG…
DNA sequence for pSB-med	ACTAGTACGTCTCTCAAGGATAAGTAAGTAATATTAAGGTACGGGAGGTATTGGACAGGCCGCAATAAAATATCTTTATTTTCATTACATCTGTGTGTTGGTTTTTTGTGTGAATCGATAGTACTAACATACGCTCTCCATCAAAACAAAACGAAACAAAACAAACTAGCAAAATAGGCTGTCCCCAGTGCAAGTGCAGGTGCCAGAACATTTCTCTGGCCTAACTGGCCGGTACCGCGAATTGGAGCTCGGATCCCTATACAGTTGAAGTCGGAAGTTTACATACACTTAAGTTGGAGTCATTAAAACTCGTTTTTCAACTACTCCACAAATTTCTTGTTAACAAACAATAGTTTTGGCAAGTCAGTTAGGACATCTACTTTGTGCATGACACAAGTC…
Primers for Poly(T) adaptor RT-PCR, qPCR and PCR
Human
Primer names	Sequence (5'-3')	Notes
hsa-klRNA-575_qF1	TGGAGCAAGAGCCCTGTTGGC	Primers used in qPCR and RT-PCR
hsa-klRNA-6399_qF1	ACTGCCAGTCCGTTTCAGA
hsa-ktRNA-463_qF1	TGACCTAGGGCAGGTGTCTCAATCT
hsa-klRNA-1196_qF1	GCAGAAGCTGTTGATGTGGCAGTG
hsa-ktRNA-557_qF1	TCCCCACGCCATCTGTTGGTG
hsa-klRNA-1875_qF1	TGATGACACGGCTGTGCACAGAGT
hsa-klRNA-2227_qF1	CCTACAGAGGCTGAGCTAGAGGG
hsa-ktRNA-1046_qF1	CTGCCATGATGCTAGACTC
hsa-ktRNA-1335_qF1	TGACATCATTCCTGCTCTCCGG
hsa-klRNA-3131_qF1	GATGATGATGATATTACCTGA
hsa-klRNA-3137_qF1	GATGATGATGAAGGAAACACA
hsa-klRNA-5208_qF1	TAGACTTCAGAGCTTCCTC
hsa-ktRNA-1579_qF1	ATGTGATGCATGACTGTGTACT
hsa-ktRNA-1597_qF1	TCTGTACTGGGTGGTCTC
hsa-ktRNA-1903_qF1	TGATGAGAGTTCACTGTAGCTT
hsa-klRNA-4099_qF1	TCCACTGTGAAATCACTGGCGGTAC
hsa-klRNA-4368_qF1	CCTCGGCCGGGTGTGTCTGAC
hsa-ktRNA-2076_qF1	TCACGTACATGTTCAGACGGCTG
hsa-klRNA-5508_qF1	TGAGGGCAGCAGGCATGATG
hsa-klRNA-7554_qF1	GAGGATGAGAGACAGTTGAC
hsa-ktRNA-819_qF1	TGATGCAGGTTCAGTCAGCG
hsa-klRNA-8192_qF1	TGATGTTCATAATAGGCAGTGA
hU6-qF1	CGCTTCGGCAGCACATATAC
hU6-qR1	TTCACGAATTTGCGTGTCAT
hsa-klRNA-575_VF1	CCACTGTGCCCAGCCAAACTA	Primers used in gene editing validation
hsa-klRNA-575_VR1	TCTGTCCATCTGTTCTGCCTCA
hsa-klRNA-7554_VF1	GGCTCAGAAGATGCGTTGGATG
hsa-klRNA-7554_VR1	CCCTGACTCCTGGTCTGGTTTG
hsa-klRNA-575_local_intron_sF1	CAAGGAAGTCAACTCCCAGGT	Primers used in qPCR
hsa-klRNA-575_local_intron_sR1	TTCAACGATGATAAGGTCTCCAA
hsa-klRNA-575_local_intron_usF1	TCTTGAACCTGCTGCTTTGC
hsa-klRNA-575_local_intron_usR1	TTCAACGATGATAAGGTCTCCAA
hsa-klRNA-575_distant_intron_sF1	TTGCCTGCTCTCAGTTTGTTC
hsa-klRNA-575_distant_intron_sR1	CACGTAGCATCGGATCTCCT
hsa-klRNA-575_distant_intron_usF1	GGCTCACTGCCTGTAGCAAG
hsa-klRNA-575_distant_intron_usR1	CACGTAGCATCGGATCTCCT
hsa-klRNA-7554_local_intron_sF1	GACAATGATGCAGAAGGGGTC	Primers used in qPCR
hsa-klRNA-7554_local_intron_sR1	TTTTCTGGTCCTCGTCTTGC
hsa-klRNA-7554_local_intron_usF1	GACAATGATGCAGAAGGGGTC
hsa-klRNA-7554_local_intron_usR1	ATCCCCTACCACAACTGCAG
hsa-klRNA-7554_distant_intron_sF1	GTCACAGCCCCCATTCCA
hsa-klRNA-7554_distant_intron_sR1	GCTGAAAATTCCACCAGGC
hsa-klRNA-7554_distant_intron_usF1	CCAGCATCAAAGGTGACGAT
hsa-klRNA-7554_distant_intron_usR1	GCTGAAAATTCCACCAGGC
GFP-sF1	CGCCATGCCCGAAGGCTAC	Primers used in GFP splicing reporter assays
GFP-R1	TGTGGCTGTTGTAGTTGTA
GFP-usF1	CTGATAGGCACTGACTCTC
Puro-qF1	CACCAAGAAACCTTCCATT
Puro-qR1	GTCATACACCAGGTCCTAG
hsa-klRNA-575_containing intron-qF1	ATGATGGTGTGGCTCCTTG	Primers used in RIP-qPCR
hsa-klRNA-575_containing intron-qR1	CCAACAGGGCTCTTGCTC
U4atac-qF1	CCATCCTTTTCTTGGGGTTGCG
U4atac-qR1	GCAAAAGCTCTAGTTGATGCGGG
MT-CO1-qF1	CTTAGGGGCCATCAATTTCA
MT-CO1-qR1	GCAGCTAGGACTGGGAGAGA
Mouse
Primer names	Sequence (5'-3')	Notes
mmu-ktRNA-57_qF1	AATGATGACACAGAGAATAGTTA	Primers used in qPCR and RT-PCR
mmu-klRNA-532_qF1	GGAGGAACCAGGCAGTCATCTTG
mmu-klRNA-546_qF1	TGACTGAAGCTGATGATGCGTCTG
mmu-klRNA-562_qF1	GATGACGGCTGACCTTAGACC
mmu-klRNA-626_qF1	GATGAACAATACTGCTGGAG
mmu-klRNA-954_qF1	CGAATGATGAGACACGGATA
mmu-ktRNA-265_qF1	CACATTTACAGACTAGAGTTTCT
mmu-ktRNA-314_qF1	AGTGATGGAGACATACCC
mmu-klRNA-1287_qF1	TGTCCGATTGGTTAAGAAGC
mmu-ktRNA-406_qF1	CTGTGTGATGAGTGATGGTG
mmu-klRNA-1590_qF1	GATGACAATGATGGTTATGT
mmu-ktRNA-545_qF1	CACTGTATGTGGTCTCAATG
mmu-ktRNA-558_qF1	CGGTGATGATTTACCACTGAACAC
mmu-klRNA-2311_qF1	CGTCCCCAGCACTGGTGAGGCG
mmu-ktRNA-694_qF1	GGAGCCAGATGAGGTTGACACT
mmu-klRNA-2674_qF1	ACACGATGAAGATGAGTCTC
mmu-klRNA-2725_qF1	CTGAGATGCTCAGCCCTTTG
mmu-ktRNA-885_qF1	GATGGATCTGTTGGTACGCCCTGCTT
mmu-klRNA-3082_qF1	TGTGGATGCTGCCTGGTTTC
mmu-klRNA-3392_qF1	ATTGTGGGCTGTAGGCTCTT
mU6-qF1	CGCTTCGGCAGCACATATAC
mU6-qR1	TTCACGAATTTGCGTGTCAT
poly(T) adaptor	GCGAGCACAGAATTAATACGACTCACTATAGG(T)12VN	oligos for Poly(T) adaptor RT-PCR
universal poly(T) adaptor reverse primer	GCGAGCACAGAATTAATACGACTCAC
Primer for splicing reporter assay
Primer names	Sequence (5'-3')
Gmed-CF1	gtgaaccgtcagatcagatctGGCCTCGGCGGCCAAGCT
Gmed -CR1	CCGTCGTCCTTGAAGAAGATATCGTGCTGCTTCATGTGGT
Gmed -CF2	ACCACATGAAGCAGCACGATATCTTCTTCAAGGACGACGG
Gmed -CR2	tcagcgggtttaaacgggcccTTACTTGTACAGCTCGTCCATGCC
wt-klRNA-575	AATCCCAAGTGACCTCATGATGGNNNNNNNNNNNNNNNNNNNNNNNNNCTGATGGACAGTTGGGTACAGTAGGT
mut-klRNA-575	AATCCCAAGTGACCTCATGATGGNNNNNNNNNNNNNNNNNNNNNNNNNCTAGTGGACAGTTGGGTACAGTAGGT
Amp-F	TCAACTCGAGGGTTACAAGACAGGTTTAATGACCGTGGCTAAAAATCCCAAGTGACCTCATGATGG
Amp-R	ACATGCCCAGTTTCTATTGGTCTCCTTAAGCAAACACACCTACTGTACCCAACTGTCCA
R9index-CF	ACCACATGAAGCAGCACGATNNNNNNNNNTTCTTCAAGTCCGCCATGCCCGAAGGTTGG
R9index-CR	TGTAGTTGCCGTCGTCCTTGAAGAAGATNNNNNNNNNGGTGCGCTCCTGGACGTAGCCT
GFP-RT	TGTCGGCGGTGATATAGACC
GFP-libF	acactctttccctacacgacgctcttccgatctACCACATGAAGCAGCACGAT
GFP-libR	gactggagttcagacgtgtgctcttccgatctGCCCTCGAACTTCACCTCGG
Oligos for CD-seq
Primer names	Sequence (5'-3')
RNA 5’ Adapter (RA5)	GUUCAGAGUUCUACAGUCCGACGAUC
RNA 3’ Adapter (RA3)	/5rApp/TGGAATTCTCGGGTGCCAAGG/3SpC3/
CD2RA3	/5rApp/AGATCGGACATCGCCACGTCT/3SpC3/
CD5RA3	/5rApp/AGATCCATCGCGCACACGTCT/3SpC3/
RT Primer (RTP)	GCCTTGGCACCCGAGAATTCCA
CD2RTP	AGACGTGGCGATGTCCGATCT
CD5RTP	AGACGTGTGCGCGATGGATCT
CDDA3F	/5Phos/CTGATGGAATTCTCGGGTTAACCTA
CDDA3R	GAGTTCCTTGGCACCCGAGAATTCCA
DA3sP	GTTCAGAGTTCTACAGTCCGACGAT-s-C
RNA PCR Primer (RP1)	AATGATACGGCGACCACCGAGATCTACACGTTCAGAGTTCTACAGTCCGA
CD-Index Primer 1	CAAGCAGAAGACGGCATACGAGATCGTGATGTGACTGGAGTTCCTTGGCACCCGAGAATTCCATCA-s-G
CD-Index Primer 2	CAAGCAGAAGACGGCATACGAGATACATCGGTGACTGGAGTTCCTTGGCACCCGAGAATTCCATCA-s-G
CD-Index Primer 3	CAAGCAGAAGACGGCATACGAGATGCCTAAGTGACTGGAGTTCCTTGGCACCCGAGAATTCCATCA-s-G
CD-Index Primer 4	CAAGCAGAAGACGGCATACGAGATTGGTCAGTGACTGGAGTTCCTTGGCACCCGAGAATTCCATCA-s-G
CD-Index Primer 5	CAAGCAGAAGACGGCATACGAGATCACTGTGTGACTGGAGTTCCTTGGCACCCGAGAATTCCATCA-s-G
CD-Index Primer 6	CAAGCAGAAGACGGCATACGAGATATTGGCGTGACTGGAGTTCCTTGGCACCCGAGAATTCCATCA-s-G
CD-Index Primer 7	CAAGCAGAAGACGGCATACGAGATGATCTGGTGACTGGAGTTCCTTGGCACCCGAGAATTCCATCA-s-G
CD-Index Primer 8	CAAGCAGAAGACGGCATACGAGATTCAAGTGTGACTGGAGTTCCTTGGCACCCGAGAATTCCATCA-s-G
RNA PCR Primer, Index 1 (RPI1)	CAAGCAGAAGACGGCATACGAGATCGTGATGTGACTGGAGTTCCTTGGCACCCGAGAATTCCA
RNA PCR Primer, Index 2 (RPI2)	CAAGCAGAAGACGGCATACGAGATACATCGGTGACTGGAGTTCCTTGGCACCCGAGAATTCCA
RNA PCR Primer, Index 3 (RPI3)	CAAGCAGAAGACGGCATACGAGATGCCTAAGTGACTGGAGTTCCTTGGCACCCGAGAATTCCA
RNA PCR Primer, Index 4 (RPI4)	CAAGCAGAAGACGGCATACGAGATTGGTCAGTGACTGGAGTTCCTTGGCACCCGAGAATTCCA
Oligos for PEN-seq
Primer names	Sequence (5'-3')
3’ randomized RNA adaptor	/rApp/NNNNTGGAATTCTCGGGTGCCAAGG/3SpC3/
5’ randomized RNA adaptor	GUUCAGAGUUCUACAGUCCGACGAUCNNNN
3’ randomized RNA adaptor2	/rApp/NNNNNNTGGAATTCTCGGGTGCCAAGG/3SpC3/
5’ randomized RNA adaptor2	GUUCAGAGUUCUACAGUCCGACGAUCNNNNNN
RT primer	GCCTTGGCACCCGAGAAT
RP1 forward primer	AATGATACGGCGACCACCGAGATCTACACGTTCAGAGTTCTACAGTCCG-s-A
RPI-1 reverse primer	CAAGCAGAAGACGGCATACGAGATCGTGATGTGACTGGAGTTCCTTGGCACCCGAGAATTCC-s-A
RPI-2 reverse primer	CAAGCAGAAGACGGCATACGAGATACATCGGTGACTGGAGTTCCTTGGCACCCGAGAATTCC-s-A
RPI-3 reverse primer	CAAGCAGAAGACGGCATACGAGATGCCTAAGTGACTGGAGTTCCTTGGCACCCGAGAATTCC-s-A
RPI-4 reverse primer	CAAGCAGAAGACGGCATACGAGATTGGTCAGTGACTGGAGTTCCTTGGCACCCGAGAATTCC-s-A
RPI-5 reverse primer	CAAGCAGAAGACGGCATACGAGATCACTGTGTGACTGGAGTTCCTTGGCACCCGAGAATTCC-s-A
RPI-6 reverse primer	CAAGCAGAAGACGGCATACGAGATATTGGCGTGACTGGAGTTCCTTGGCACCCGAGAATTCC-s-A
RPI-7 reverse primer	CAAGCAGAAGACGGCATACGAGATGATCTGGTGACTGGAGTTCCTTGGCACCCGAGAATTCC-s-A
RPI-8 reverse primer	CAAGCAGAAGACGGCATACGAGATTCAAGTGTGACTGGAGTTCCTTGGCACCCGAGAATTCC-s-A
RPI-9 reverse primer	CAAGCAGAAGACGGCATACGAGATCTGATCGTGACTGGAGTTCCTTGGCACCCGAGAATTCC-s-A
Oligos for REMSA
Cy5-WT1875	/5cy5/rCrArUrCrArUrGrArUrGrArCrArCrGrGrCrUrGrUrGrCrArCrArGrArGrUrUrGrUrCrUrGrArCrC
Cy5-Mut1875	/5cy5/rCrArUrCrArUrGrArUrGrArCrArCrGrGrCrUrGrUrGrCrArCrArGrArGrUrUrGrUrCrUrArGrCrC
Cy5-WT930	/5cy5/rCrGrGrCrCrUrArUrGrArUrGrGrArCrGrArUrGrGrArUrArUrUrGrUrUrGrArCrUrGrArGrGrCrCrC
Cy5-MT930	/5cy5/rCrGrGrCrCrUrArUrGrArUrGrGrArCrGrArUrGrGrArUrArUrUrGrUrUrGrArCrUrArGrGrGrCrCrC
